# CXCL16 mediates nociception and inflammation in murine post-traumatic osteoarthritis

**DOI:** 10.1101/2025.04.10.647297

**Authors:** Lindsey Lammlin, Stephen Redding, Alexander J. Knights, Aanya Mohan, Michael D. Newton, Rachel F. Bergman, Isabelle J. Smith, Scarlet C. Howser, Sofia Gonzalez-Nolde, Phillip M. Rzeczycki, Natalie S. Adamczyk, Rachel E. Miller, Tristan Maerz

**Affiliations:** ETH Zürich, Zürich, Switzerland; Department of Orthopaedic Surgery, University of Michigan; Ann Arbor, Michigan, United States; Washington University St. Louis, St. Louis, Michigan; Division of Rheumatology, Rush University Medical Center; Chicago, Illinois, United States; Department of Biomedical Engineering, University of Michigan; Ann Arbor, Michigan, United States; Division of Rheumatology, Department of Internal Medicine, University of Michigan; Ann Arbor, Michigan, United States

**Author notes:** Corresponding Author Info Tristan Maerz, PhD ETH Zürich, Zürich, Switzerland. Gloriastrasse 39, 8092 Zürich, Switzerland.

## Abstract

This study investigates the role of the chemokine CXCL16 and its receptor, CXCR6, in post-traumatic osteoarthritis (PTOA) and joint nociception, highlighting the potential of targeting the CXCL16-CXCR6 axis for therapeutically managing joint inflammation and pain. Following joint injury in mice, the CXCL16-CXCR6 signaling axis is activated in synovium, driven by synovial fibroblasts and macrophages. Human OA synovium also exhibited increased CXCL16 and CXCR6 gene expression. CXCL16 stimulated a pro-inflammatory response in fibroblasts and macrophages, contrasting with an anti-inflammatory response observed in mesenchymal progenitor cells. In mice, repeated intra-articular CXCL16 injections induced histological synovitis and sex-dependent activation of inflammatory and fibrotic transcriptional programs in synovium. Repeated CXCL16 joint injections also induced knee hyperalgesia, which was mitigated by co-administration of the CXCR6 antagonist, ML339. A single intra-articular injection of CXCL16 induced acute knee hyperalgesia as early as 30 minutes post-injection, which was completely abrogated by ML339 co-treatment, suggesting direct CXCL16 binding to nociceptor-expressed CXCR6. In a murine PTOA model, systemic CXCR6 antagonism with ML339 alleviated knee hyperalgesia and altered circulating immune cell profiles. Direct stimulation of mouse dorsal root ganglion-derived nociceptive neurons with CXCL16 induced rapid calcium signaling, which was abolished by co-treatment with ML339. These findings establish CXCL16 as a regulator of joint inflammation and identifies the CXCL16-CXCR6 binding mechanism as key in mediating pain-related behaviors and nociceptor activation, offering a therapeutic target for PTOA-related inflammation and pain management.

**One Sentence Summary:** CXCL16 regulates synovial inflammation and mediates joint nociception via CXCR6, highlighting its potential as a therapeutic target for post-traumatic osteoarthritis.
