## Supplemental data file S1 for "CXCL16 mediates nociception and inflammation in murine post-traumatic osteoarthritis"

### Sheet: RNA QC
Sample name	No.	Nucleic Acid ID	Concentration(ng/ul)	Volume(ul)	Total amount(ug)	Integrity value	Sample QC Results	Sample QC Memo
CXCL16_Female_1	2	CKRN230045157-1A	56.77	21	1.19217	8.5	Pass	-
CXCL16_Female_2	3	CKRN230045158-1A	36.17	21	0.75957	8.7	Pass	-
CXCL16_Female_3	6	CKRN230045161-1A	89.18	23	2.05114	7.7	Pass	-
CXCL16_Male_1	7	CKRN230045162-1A	32.37	23	0.74451	8.2	Pass	-
CXCL16_Male_2	9	CKRN230045164-1A	23.05	22	0.5071	8.7	Pass	-
CXCL16_Male_3	12	CKRN230045167-1A	46.55	22	1.0241	8	Pass	-
Vehicle_Female_1	1	CKRN230045156-1A	21.44	20	0.4288	7.9	Pass	-
Vehicle_Female_2	4	CKRN230045159-1A	40.31	21	0.84651	8.2	Pass	-
Vehicle_Female_3	5	CKRN230045160-1A	30.59	21	0.64239	7.1	Pass	-
Vehicle_Male_1	8	CKRN230045163-1A	77.65	22	1.7083	8.9	Pass	-
Vehicle_Male_2	10	CKRN230045165-1A	60.19	23	1.38437	8.8	Pass	-
Vehicle_Male_3	11	CKRN230045166-1A	31.06	22	0.68332	8.3	Pass	-

### Sheet: Clean reads, GC content
Sample name	library	raw_reads	raw_bases	clean_reads	clean_bases	error_rate	Q20	Q30	GC_pct
CXCL16_Female_1	CRRA230045157-1a	56827702	8.52G	55979910	8.4G	0.02	98.17	94.77	51.37
CXCL16_Female_2	CRRA230045158-1a	48460488	7.27G	47675044	7.15G	0.02	98.35	95.22	51.07
CXCL16_Female_3	CRRA230045161-1a	64003632	9.6G	62838938	9.43G	0.03	97.83	93.87	51.43
CXCL16_Male_1	CRRA230045162-1a	49870550	7.48G	49225666	7.38G	0.02	98.15	94.74	51.75
CXCL16_Male_2	CRRA230045164-1a	50524840	7.58G	49815690	7.47G	0.02	98.23	94.93	51.78
CXCL16_Male_3	CRRA230045167-1a	53006248	7.95G	52003822	7.8G	0.02	98.28	95.08	50.22
Vehicle_Female_1	CRRA230045156-1a	55351448	8.3G	54275646	8.14G	0.02	98.16	94.81	50.96
Vehicle_Female_2	CRRA230045159-1a	53280894	7.99G	52531450	7.88G	0.02	98.26	94.94	51.19
Vehicle_Female_3	CRRA230045160-1a	51162590	7.67G	50412696	7.56G	0.02	98.25	94.98	51.22
Vehicle_Male_1	CRRA230045163-1a	58106058	8.72G	56862962	8.53G	0.02	98.2	94.87	51.95
Vehicle_Male_2	CRRA230045165-1a	52373288	7.86G	51427604	7.71G	0.02	98.24	94.92	51.29
Vehicle_Male_3	CRRA230045166-1a	54112278	8.12G	53251418	7.99G	0.02	98.19	94.83	51.91

### Sheet: Read mapping
Sample name	total_reads	total_map	unique_map	multi_map	read1_map	read2_map	positive_map	negative_map	splice_map	unsplice_map	proper_map
CXCL16_Female_1	55979910	52943710(94.58%)	49500552(88.43%)	3443158(6.15%)	24812823(44.32%)	24687729(44.1%)	24747414(44.21%)	24753138(44.22%)	21277033(38.01%)	28223519(50.42%)	47955556(85.67%)
CXCL16_Female_2	47675044	44513188(93.37%)	40913205(85.82%)	3599983(7.55%)	20479928(42.96%)	20433277(42.86%)	20466053(42.93%)	20447152(42.89%)	17322525(36.33%)	23590680(49.48%)	39464598(82.78%)
CXCL16_Female_3	62838938	59059789(93.99%)	54879183(87.33%)	4180606(6.65%)	27568361(43.87%)	27310822(43.46%)	27446354(43.68%)	27432829(43.66%)	23941442(38.1%)	30937741(49.23%)	52998568(84.34%)
CXCL16_Male_1	49225666	45556718(92.55%)	42162479(85.65%)	3394239(6.9%)	21120257(42.9%)	21042222(42.75%)	21094736(42.85%)	21067743(42.8%)	17655945(35.87%)	24506534(49.78%)	40558018(82.39%)
CXCL16_Male_2	49815690	46384953(93.11%)	42669495(85.65%)	3715458(7.46%)	21369282(42.9%)	21300213(42.76%)	21351358(42.86%)	21318137(42.79%)	18483830(37.1%)	24185665(48.55%)	41145628(82.6%)
CXCL16_Male_3	52003822	49640011(95.45%)	45993115(88.44%)	3646896(7.01%)	23037266(44.3%)	22955849(44.14%)	22991031(44.21%)	23002084(44.23%)	18903926(36.35%)	27089189(52.09%)	44698734(85.95%)
Vehicle_Female_1	54275646	51361002(94.63%)	48299505(88.99%)	3061497(5.64%)	24206188(44.6%)	24093317(44.39%)	24149621(44.49%)	24149884(44.49%)	19872374(36.61%)	28427131(52.38%)	46892004(86.4%)
Vehicle_Female_2	52531450	49753230(94.71%)	46148354(87.85%)	3604876(6.86%)	23116594(44.01%)	23031760(43.84%)	23084303(43.94%)	23064051(43.91%)	20422266(38.88%)	25726088(48.97%)	44753988(85.19%)
Vehicle_Female_3	50412696	47130662(93.49%)	43731180(86.75%)	3399482(6.74%)	21904405(43.45%)	21826775(43.3%)	21876585(43.39%)	21854595(43.35%)	18295855(36.29%)	25435325(50.45%)	42216950(83.74%)
Vehicle_Male_1	56862962	52710619(92.7%)	48817384(85.85%)	3893235(6.85%)	24444514(42.99%)	24372870(42.86%)	24436410(42.97%)	24380974(42.88%)	20321085(35.74%)	28496299(50.11%)	46933432(82.54%)
Vehicle_Male_2	51427604	48261056(93.84%)	44283208(86.11%)	3977848(7.73%)	22183733(43.14%)	22099475(42.97%)	22153275(43.08%)	22129933(43.03%)	19019228(36.98%)	25263980(49.13%)	42757998(83.14%)
Vehicle_Male_3	53251418	48858787(91.75%)	44929574(84.37%)	3929213(7.38%)	22506421(42.26%)	22423153(42.11%)	22486904(42.23%)	22442670(42.14%)	18820588(35.34%)	26108986(49.03%)	43151314(81.03%)

### Sheet: Percent genome region alignment
Sample name	Exon	Intron	Intergenic
CXCL16_Female_1	7299032911(92.0990%)	460944976(5.8162%)	165224198(2.0848%)
CXCL16_Female_2	6093751632(91.4642%)	410381892(6.1596%)	158316865(2.3763%)
CXCL16_Female_3	8181188315(92.5494%)	473505018(5.3565%)	185111717(2.0941%)
CXCL16_Male_1	6242452436(91.5741%)	403478584(5.9189%)	170902347(2.5071%)
CXCL16_Male_2	6388768073(92.0353%)	386884186(5.5734%)	165997262(2.3913%)
CXCL16_Male_3	6814295334(91.6783%)	460237062(6.1919%)	158300183(2.1297%)
Vehicle_Female_1	7036082479(91.5056%)	489782875(6.3697%)	163375379(2.1247%)
Vehicle_Female_2	6911783117(92.7951%)	388357434(5.2139%)	148294020(1.9909%)
Vehicle_Female_3	6432351063(91.1768%)	461565065(6.5426%)	160896881(2.2807%)
Vehicle_Male_1	7230303528(91.6841%)	458999523(5.8204%)	196806009(2.4956%)
Vehicle_Male_2	6679977177(92.4762%)	378528885(5.2403%)	164947795(2.2835%)
Vehicle_Male_3	6631598084(90.7188%)	484460813(6.6273%)	193995568(2.6538%)
